## Supplemental Table 1 for "Characterization of the frameshift c.515dupC knock-in mouse model of HSPB8-associated myopathy (MFM13) and evaluation of Trehalose as autophagy-modulating therapy"

### Sheet: Supplemental Table 1a
Supplemental Table 1a
I Antibody	Host species	Dilution		Source
		WB	IF
HSPB8	Rabbit polyclonal	1:500		Cell Signaling Technology, 3059
HSPB8	Rabbit polyclonal		1:500	Thermo Fisher Scientific,PA5-76780
tubulin	Mouse monoclonal	1:2,000		Sigma-Aldrich, T6199
SQSTM1/p62	Rabbit polyclonal	1:2,000		Sigma-Aldrich, P0067
SQSTM1/p62	Mouse monoclonal	1:2,000	1:500	Abcam, ab56416
II Antibody
anti-rabbit IgG-HRP	goat	1:10,000		Jackson ImmunoResearch Laboratories
anti-mouse IgG-HRP	goat	1:10,000		Jackson ImmunoResearch Laboratories
anti-rabbit 594 Alexa Fluor	goat		1:1,000	Life Technologies, Thermo Fisher, A-11012
anti-rabbit 488 Alexa Fluor	goat		1:1,000	Life Technologies, Thermo Fisher, A-11008
anti-rabbit 594 Alexa Fluor	donkey		1:500	Life Technologies, Thermo Fisher, A-21207
anti-mouse 488 Alexa Fluor	donkey		1:500	Life Technologies, Thermo Fisher, A-21202

### Sheet: Supplemental Table 1b
Supplemental Table 1b
I Antibody	Host species	Dilution		Source
		WB	IF
HSPB8	Mouse	0.25 µg/mL		DSHB, AFFN-HSPB8-13B6
HSPB8	Rabbit polyclonal		1:200	Thermo Fisher Scientific,PA5-76780
TDP-43	Rabbit	1:2,500		Abcam, ab190963
TDP-43	Rabbit		1:200	Abcam, ab190963
SQSTM1/p62	Mouse	1:20,000		Abcam, ab56416
SQSTM1/p62	Mouse		1:500	Abcam, ab56416
LC3B-I/II	Rabbit	1:2,000		Abcam, ab192890
LC3B-I/II	Rabbit		1:300	Abcam, ab192890
GAPDH	Rabbit	1:2,500		Abcam, ab9485
OC	Rabbit		1:100	UCI, Dr. Charles Glabe*
II Antibody
anti-rabbit IgG-HRP	Goat	1:5,000		Cell Signaling Technology , 7074
anti-mouse IgG-HRP	Horse	1:5,000		Cell Signaling Technology , 7076
anti-rabbit 488 Alexa Fluor	Goat		1:500	Life Technologies, Thermo Fisher, A-11034
anti-mouse 568 Alexa Fluor	Donkey		1:500	Life Technologies, Thermo Fisher, A-10037
*Kayed R, Head E, Sarsoza F, et al. Fibril specific, conformation dependent antibodies recognize a generic epitope common to amyloid fibrils and fibrillar oligomers that is absent in prefibrillar oligomers. Mol Neurodegener. 2007;2:18. Published 2007 Sep 26. doi:10.1186/1750-1326-2-18

### Sheet: Supplemental Table 1c 
Supplemental Table 1b
I Antibody	Host species		Source
		IF
Laminin	Mouse	1:500	Sigma #L9393
Type I myosin	Mouse	1:200	DHSB #BA-D5
Type IIA myosin	Mouse	1:200	DSHB #SC-71
Type IIB myosin	Mouse	1:200	DSHB #BF-F3
Synaptophysin	Mouse	1:200	Thermo #MA5–14532
Choline acetyltransferase	Goat	1:100	Millipore
II Antibody
anti-rabbit Alexa Fluor 405 Plus	Goat	1:500	Thermo #A48254
anti-mouse IgG2B Alexa Fluor 546	Goat	1:500	Thermo #A-21143
anti-mouse IgG1 Alexa Fluor 488	Goat	1:500	Thermo #A-21121
anti-mouse IgM Alexa Fluor 647	Goat	1:500	Thermo #A-21238
anti-rabbit Alexa Fluor 488 Plus	Donkey	1:500	Thermo #A32790TR
anti-goat Alexa Fluor 488 Plus	Donkey	1:500	Thermo #A32814TR
